# Loss of systemic anti-viral immunity and LMP1-driven suppressive myeloid tumour niches converge to shape the immunobiology of EBV^+^ diffuse large B-cell lymphoma

**DOI:** 10.64898/2026.01.26.701732

**Authors:** Éanna Fennell, Soi C. Law, Alexander C. Dowell, Matthew R. Pugh, Christina M. Enright, Aisling M. Ross, Aoife S. Hennessy, Ciara I. Leahy, Nadezhda Nikulina, Alex G. Richter, Lucia Mundo, Lorenzo Leoncini, Stefano Lazzi, Maria Chiara Siciliano, Stefan D. Dojcinov, Leticia Quintanilla-Martinez, Ken H. Young, Maher K Gandhi, Graham S. Taylor, Paul G. Murray

## Abstract

Epstein-Barr virus (EBV)-positive diffuse large B-cell lymphoma (EBV⁺DLBCL) is an aggressive lymphoma with poor outcomes and an incompletely understood pathogenesis, frequently attributed to immunosenescence. However, its occurrence across all age groups suggests alternative mechanisms. Here, we integrate functional profiling of peripheral antiviral T-cell immunity with high-dimensional spatial proteomics and mechanistic *in vitro* modelling to define the immunological landscape of EBV⁺DLBCL. We show that both EBV⁺ and EBV⁻DLBCL patients exhibit broad impairments in antiviral T-cell responses compared with healthy controls, affecting latent and lytic EBV antigens as well as non-EBV viral targets, with deficits most pronounced in EBV⁺ patients. Spatial proteomic analysis revealed that EBV⁺DLBCL harbours a profoundly immunosuppressive tumour microenvironment characterised by relative loss of intratumoural CD8⁺ T cells, expansion of PD-1⁺ regulatory and exhausted T-cell populations, and dense aggregates of PD-L1⁺/IDO1⁺ macrophages. Compared with EBV⁺ classical Hodgkin lymphoma and infectious mononucleosis, EBV⁺ DLBCL displayed the most marked macrophage-associated immunosuppressive signature and the lowest T-cell density. Suppressive myeloid niches were preferentially enriched around LMP1-expressing tumour cells, a feature not observed in the other EBV-associated conditions. Together, these findings indicate that EBV⁺DLBCL is driven by the convergence of systemic antiviral immune dysfunction and an LMP1-dependent suppressive tumour microenvironment.
