## Supplementary Tables for "Loss of systemic anti-viral immunity and LMP1-driven suppressive myeloid tumour niches converge to shape the immunobiology of EBV^+^ diffuse large B-cell lymphoma"

### Sheet: TableS1.Blood_Cohort
ID	Disease	Age	Sex
BM048	EBV+ DLBCL	62.2685	M
BM053	EBV+ DLBCL	23.7123	F
BM078	EBV+ DLBCL	56.3041	M
BM153	EBV+ DLBCL	45.2712	F
NHL21 041	EBV+ DLBCL	53	F
BM003	DLBCL	56.6301	M
BM066	DLBCL	84	M
BM110	DLBCL	58	M
BM111	DLBCL	85	M
BM117	DLBCL	69	M
BM119	DLBCL	81	F
BM140	DLBCL	57	M
BM148	DLBCL	45	M
BM150	DLBCL	68	M
BM156	DLBCL	56	F
BM162	DLBCL	72	M
BM202	DLBCL	66	M
BM208	DLBCL	77	F
BM225	DLBCL	78	F
BM232	DLBCL	55	M
BM237	DLBCL	75	F
BM242	DLBCL	56	F
BM251	DLBCL	81	M
BM252	DLBCL	35	F
BM272	DLBCL	61.8466	M
BM278	DLBCL	71.3205	M
BM279	DLBCL	44.3781	M
BM285	DLBCL	59.937	M
BM289	DLBCL	30.8575	M
BM297	DLBCL	82.6082	F
BrJa70	Healthy	43.7534	M
DaPr63	Healthy	51.1616	F
HC005	Healthy	22.2795	M
HC013	Healthy	28.9644	F
HC018	Healthy	31.5479	F
HC025	Healthy	30.1863	F
AnFi80	Healthy	31.5041	M
GeTh66	Healthy	48.6137	M
HC001	Healthy	28.5425	F
HC002	Healthy	56.2877	F
HC003	Healthy	42.2548	M
HC006	Healthy	35.2849	F
HC009	Healthy	34.6192	M
HC012 (F)	Healthy	49.2658	F
HC012 (M)	Healthy	54.1205	M
HC014	Healthy	22.1233	F
HC017	Healthy	31.4137	F
HC019	Healthy	29.211	F
HC024	Healthy	34.4301	M
HC029	Healthy	35.5589	M
HC036	Healthy	36.0712	M

### Sheet: TableS2.Val_Blood_Cohort
ID	Disease	Age	Sex	Stage
IP001	DLBCL	77	M	IES
IP002	DLBCL	68	F	primary CNS - no Ann Arbor score
IP003	DLBCL	68	F	intra spinal - no Ann Arbor score
IP004	DLBCL	58	M	IVA
IP005	DLBCL	66	F	2B
IP006	DLBCL	46	M	Stage 4(Liver)
IP007	DLBCL	63	M	Stage 4(Pleura)
IP008	DLBCL	32	M	IIEA
IP009	DLBCL	76	M	Stage 3
IP010	DLBCL	76	M	Stage llB
IP011	DLBCL	73	M	Stage IV B
IP012	DLBCL	78	F	Stage II
IP013	EBV+ DLBCL	77	M	III
IP014	DLBCL	78	F	Stage 4 (Pleura)
IP015	DLBCL	53	M	Stage 3S
IP016	EBV+ DLBCL	67	F	IV
IP017	DLBCL	66	F	II
IP018	DLBCL	69	M	IAe
IP019	EBV+ DLBCL	65	F	Stage 3S
IP020	DLBCL	79	F	IVA
IP021	DLBCL	70	M	stage 3
IP022	DLBCL	70	F	-
IP023	EBV+ DLBCL	83	F	IVB
IP024	DLBCL	68	F	IVa
IP025	EBV+ DLBCL	71	M	stage 4
IP026	DLBCL	59	F	IV
IP027	DLBCL	44	F	Stage IIIB
IP028	DLBCL	62	F	IBe
IP031	DLBCL	43	M	stage 4
IP032	DLBCL	71	F	1E
IP034	DLBCL	76	M	1V A
IP036	EBV+ DLBCL	77	M	Stage 4
IP038	DLBCL	68	F	Stage 4
IP039	DLBCL	82	M	lA
IP040	DLBCL	83	M	stage 4
IP041	DLBCL	71	M	Stage 1AE (Gastric)
IP042	DLBCL	46	M	4S
IP043	EBV+ DLBCL	67	M	stage 2
IP044	DLBCL	84	M	2Be
IP045	DLBCL	58	M	1A
IP046	DLBCL	68	M	IVB
IP048	DLBCL	65	F	Iae
IP049	DLBCL	59	M	1A
IP050	DLBCL	70	F	111S
IP051	DLBCL	65	F	IVA
IP052	DLBCL	78	M	IV
IP053	DLBCL	54	M	IB
IP054	DLBCL	19	M	IE
IP055	DLBCL	71	F	IIIE
hIP003	Healthy	74	M	-
hIP004	Healthy	73	F	-
hIP005	Healthy	73	F	-
hIP007	Healthy	73	M	-
hIP008	Healthy	69	M	-
hIP009	Healthy	73	M	-
hIP010	Healthy	76	F	-
hIP015	Healthy	71	M	-
hIP016	Healthy	73	M	-
hIP018	Healthy	79	M	-
hIP022	Healthy	75	M	-
hIP029	Healthy	68	F	-
hIP031	Healthy	72	M	-
hIP034	Healthy	73	F	-
hIP035	Healthy	70	M	-
hIP044	Healthy	47	F	-
hIP045	Healthy	70	M	-
hIP046	Healthy	45	M	-
hIP047	Healthy	58	M	-
hIP048	Healthy	58	M	-
hIP049	Healthy	45	M	-
hIP050	Healthy	53	F	-
hIP051	Healthy	18	M	-
hIP040	Healthy	63	F	-
hIP042	Healthy	65	F	-
hIP043	Healthy	62	F	-
hIP021	Healthy	70	F	-
hIP027	Healthy	75	F	-

### Sheet: TableS3.ELISPOT_Panel
Peptide pool	Virus	Antigen(s)	Protein ID (swiss prot)	Supplier
EBNA1	Epstein-Barr Virus (EBV)	Epstein–Barr nuclear antigen 1	P03211	JPT Peptide Technologies GmbH
EBNA2	Epstein-Barr Virus (EBV)	Epstein–Barr nuclear antigen 2	P12978	JPT Peptide Technologies GmbH
EBNA3A	Epstein-Barr Virus (EBV)	Epstein–Barr nuclear antigen 3A	P12977	JPT Peptide Technologies GmbH
LMP1	Epstein-Barr Virus (EBV)	Latent Membrane Protein 1	P03230	JPT Peptide Technologies GmbH
LMP2	Epstein-Barr Virus (EBV)	Latent Membrane Protein 2	P13285	JPT Peptide Technologies GmbH
BZLF1	Epstein-Barr Virus (EBV)	BamHI Z fragment leftward open reading frame 1	P03206	JPT Peptide Technologies GmbH
GP350	Epstein-Barr Virus (EBV)	Epstein-Barr virus glycoprotein 350	P03200	JPT Peptide Technologies GmbH
FLU	Influenza A	MP1 (California (H1N1)), NP (H3N2)	C3W5Z8, O91743	JPT Peptide Technologies GmbH
VZV	Varicella zoster virus	Glycoprotein E (gE)	P09259	JPT Peptide Technologies GmbH
HHV-6	Human herpesvirus 6	U54	Q9QJ29	JPT Peptide Technologies GmbH
CMV	Cytomegalovirus	Immediate Early-1	P13202	JPT Peptide Technologies GmbH

### Sheet: TableS4.PCF_Panel
Marker	Clone	Channel
CD4	EPR6855	AF647
CD68	KP1	AF647
CD20	L26	AF750
CD11c	118/A5	AF647
CD8	C8/144B	ATTO550
HLA-DR	EPR3692	AF647
CD3e	EP449E	AF647
CD44	156-3C11	ATTO550
CD45	D9M8I	AF647
HLA-A	EP1395Y	AF750
CD14	EPR3653	AF750
Ki67	B56	ATTO550
Pan-cytokeratin	AE1-AE3	AF750
CD57	HNK-1	ATTO550
CD45RO	UCHL1	ATTO550
CD163	D6U1J	AF647
CD19	RM332	ATTO550
Foxp3	259D/C7	AF647
Granzyme B	D6E9W	ATTO550
CD11b	EP1345Y	AF647
CD21	EP3093	ATTO550
PAX5	RM322	ATTO550
CD79a	RM297	ATTO550
CD38	RM388	AF750
E-cadherin	4A2C7	ATTO550
SMA	1A4	AF750
Vimentin	091D3	AF750
Collagen IV	EPR209660	AF647
CD34	QBEND/10	AF750
CD31	EP3095	AF750
PD-1	D4W2J	AF647
PDL1	RM320	ATTO550
ICOS	D1K2T	ATTO550
TIM3	D5D5R	AF647
LAG3	D2G40	ATTO550
IDO1	V1NC3IDO	ATTO550
LMP1	CS1-4	ATTO550
CD30	BLR055F	AF647

### Sheet: TableS5.LMP1_RNA_Seq_Up
Gene
ALDOC
BIRC3
RHOG
ARSB
BCL2A1
BCL2L1
CASP10
CD80
CD40
CD44
CD58
CD70
LYST
CCR7
COL1A1
KLF6
CYP1A2
DNMT3A
DUSP1
DUSP2
GPR183
EGR2
PTK2B
NR6A1
GPD1
MKNK2
RAPGEF1
HLA-DPA1
HLA-DQA1
HLA-DQB1
HLA-DRA
HLA-DRB1
HLA-DRB5
HLA-F
HLA-L
IGSF3
ICAM1
IFNGR2
IL2RA
IL2RB
IRF5
JAK2
JUNB
CD82
KCNN1
KCNN4
LCP1
SMAD7
CIITA
GADD45B
MYO5B
NCF2
NFKB1
NFKB2
NFKBIA
NFKBIE
NGFR
OXTR
P2RX7
CFP
PFKFB4
PIK3CD
MAPK11
RAP2A
RARA
RDX
RGS1
FSCN1
SRC
TAP1
TSPAN4
GPR137B
TMSB4X
TNF
TNFAIP3
TRAF1
TYK2
CLIP2
ZFP36
TFEB
NCK2
SEMA7A
BCAS1
BHLHE40
SCARF1
PLA2G4C
SOCS1
TNFRSF14
RIPK2
CD84
ST3GAL5
IER3
UNC119
MTMR4
SYNGR3
GPR55
TRIP10
NR1D1
IER2
PHACTR2
TSC22D2
MVP
HRSP12
DENND4A
BTN2A2
IFI30
STAG3
CYSLTR1
ARID5A
C10orf10
DUSP10
SYNPO
HSPA4L
FNBP1
KCNH4
DDX58
PPP1R15A
ABTB2
ZBTB32
PDLIM3
DEXI
WDR91
SNX11
HILPDA
GPR132
IER5
SNX9
LINC00158
TMX3
CPVL
DDIT4
IL17RD
CFAP46
NDE1
FNBP1L
ENOX1
KIF26B
FLVCR2
DNAH7
SERTAD4
ERO1B
DUSP22
TMCC3
ARHGAP31
SLAMF7
SQRDL
POPDC2
SAMSN1
FNDC3B
ZBTB10
AHNAK
CCDC28B
TNIP2
TBC1D17
VASH2
FRAS1
CFAP43
ULBP2
NPL
INHBE
FSD1L
TMEM120A
RASSF4
FYTTD1
CHCHD6
DOT1L
KDM2B
PPP1R9B
NFKBID
ZFHX2
ZC3H12C
DNAJC5B
RSPH1
OTULIN
ESAM
FMNL3
IZUMO4
SFT2D1
SDSL
LACTB
MIR155HG
LOC115110
ALPK2
RFFL
LRRC25
FAM213B
DPCR1
CFAP54
NRG4
TEKT5
TRIM16L
DAB2IP
CXorf65
GPR180
LONRF2
OLFML2A
MLKL
SAMD14
SAMD9L
USP12
PHACTR1
LOC221946
NEIL2
LINC01619
IL4I1
LINC00515
PRRT3
LOC285628
LOC285766
HCG22
TSPAN33
SOWAHD
RASL11A
LINC00954
PIM3
ASTL
PIK3CD-AS1
RAET1K
RPS16P5
LOC730101
TVP23A
LOC100130357
LOC100130476
LOC100130744
LOC100506023
MIR210HG
MIR4750
ALMS1-IT1
LOC100996583
LINC01150
MEF2C-AS1
LOC101929709
ABALON

### Sheet: TableS6.CommonGenesUp
Gene	Ensembl ID
RXRA	ENSG00000186350
CCL3	ENSG00000277632
CCL5	ENSG00000271503
SLAMF1	ENSG00000117090
STAT1	ENSG00000115415
EBI3	ENSG00000105246
IFI44L	ENSG00000137959
CD274	ENSG00000120217
ACKR3	ENSG00000144476
GBP4	ENSG00000162654

### Sheet: TableS7.qPCR+_Primer
	Fwd	Probe	Rev
BamW	CCCAACACTCCACCACACC	CACACACTACACACACCCACCCGTCTC	TCTTAGGAGCTGTCCGAGGG
Pol	CTTTGGCGCGGATCCTC	CATCAAGAAGCTGCTGGCGGCC	AGTCCTTCTTGGCTAGTCTGTTGAC

### Sheet: TableS8.Tissue_Cohort
Sample ID	Origin	Diagnosis	EBV	Gender	Age	COO classification	Treatment	Immune defects	Stage	Immunosuppressed	Cause	Site of biopsy	Location
12021	Siena	DLBCL EBV-	NEG	F	46	ABC	R-CODOX-M/IVAC 30-1/14-5-18	No	IV	No	-	Nodal/extranodal	Spleen / Lymph Node
4984	Siena	DLBCL EBV-	NEG	F	63	ABC	rituximab and VNCOP-B start 26-4-18, end 19-6-18	No	IV	No	-	Nodal/extranodal	Endometrium
V215	Siena	DLBCL EBV+	POS	M	64	ABC						Nodal	Lymph node
14642	Siena	DLBCL EBV-	NEG	M	60	ABC	-	-	-	-	-	-	Testicle
11791	Siena	DLBCL EBV-	NEG	F	73	-	Rituximab+metotrexate giu-oct 2018	No	I	No		Extranodal	Brain
17797	Siena	DLBCL EBV-	NEG	F	77	ABC	R-CHOP 1 cycle	No	IV	Yes	splenectomy for diagnosis, prolonged steroid therapy due to B-symptoms	Nodal/extranodal	Spleen / Lymph Node
V467	Siena	DLBCL EBV-	NEG	M	82	ABC	6 cycles R-CHOP, last treatment 15-4-21	No	II	No		Nodal	Lymph node
17948	Siena	DLBCL EBV-	NEG	F	75	ABC	R-CHOP 6 cycles 03-nov-2020/25-2-21	No	IV	No		Nodal/bone marrow	Lymph node
21160	Siena	DLBCL EBV-	NEG	F	82	ABC	R-CHOP 3 cycles last feb2021	No	IV	No		Nodal/bone marrow	Lymph node
19553	Siena	DLBCL EBV+	POS	F	103	ABC	metronomic therapy	No	II	No		Extranodal	Tonsil
6064	Siena	DLBCL EBV+	POS	-	-	-	-	-	-	-	-	-	-
L.10.437	Wales	DLBCL EBV+	POS	M	82	ABC	RCVP	No	III	No	-	Nodal	Supraclavicular
M04-1985	Wales	DLBCL EBV-	NEG	M	50	ABC	RCHOP	No	I	No	-	Extranodal	Testicle
S10-8417	Wales	DLBCL EBV-	NEG	M	84	ABC	RCVP	No	I	No	-	Extranodal	Testicle & Prostate
SH0713581	Wales	DLBCL EBV-	NEG	M	69	ABC	RCHOP	No	I	No	-	Extranodal	Testicle
SH1012720	Wales	DLBCL EBV+	POS	F	62	ABC	NA	No	II	No	-	Nodal	Supraclavicular
L.14.441	Wales	DLBCL EBV+	POS	F	68	ABC	RCHOP	No	III	Yes	Methotrexate for rheumatoid arthritis	Nodal	Neck
L.12.245	Wales	DLBCL EBV+	POS	M	85	ABC	NA	No	III	No	-	Nodal	Groin
L.13.523	Wales	DLBCL EBV+	POS	F	62	ABC	NA	No	I	Yes	Myforti and steroids for SLE	Extranodal	Brain
S.12.7004588	Wales	DLBCL EBV+	POS	M	79	ABC	NA	No	IV	No	-	Nodal	Axilla
H12.3744	Wales	DLBCL EBV+	POS	F	75	ABC	Radiotheraphy	Yes	II	No	CLL, hypogammaglobulinaemia	Extranodal	Tonsil
12.2538	Wales	DLBCL EBV+	POS	-	-	-	-	-	-	-	-	-	-
S.10.6111	Wales	DLBCL EBV+	POS	F	83	ABC	Radiotheraphy	No	I	No	-	Extranodal	Calf
S.14.23650	Wales	DLBCL EBV+	POS	M	77	ABC	NA	No	II	No	-	Extranodal	Adrenal gland
H15M.4591	Wales	DLBCL EBV+	POS	F	53	ABC	RCHOP	No	II	Yes	Multiple immunosuppressants for rheumatoid arthritis	Extranodal	Lung
L.07.447	Wales	cHL EBV+	POS	M	46	NA	NA	Yes	III	No	HIV	Nodal	Neck
MH1406738	Wales	cHL EBV+	POS	M	76	NA	NA	No	III	No	-	Nodal	Mediastinum
L.10.785	Wales	cHL EBV+	POS	M	23	NA	ABVD	No	IVB	No	-	Nodal	Groin
RH1100702	Wales	cHL EBV+	POS	M	60	NA	NA	No	III	No	-	Nodal	Groin
L.14.500	Wales	cHL EBV+	POS	F	39	NA	ABVD	No	IIIB	No	-	Nodal	Neck
L.11.766	Wales	cHL EBV+	POS	F	69	NA	ABVD	No	IIIB	Yes	Myocrisin for rheumatoid arthitis	Nodal	Axilla
L.11.549	Wales	cHL EBV+	POS	M	44	NA	ABVD	No	IV	No	-	Nodal	Neck
L.10.785	Wales	cHL EBV+	POS	M	23	NA	SBVD	No	IV	No	-	Nodal	Groin
